# SF3B3 / SF3B5 form a metazoan specific transcription module of the U2 snRNP that coordinates Pol II elongation in a splicing independent manner

**DOI:** 10.64898/2026.07.14.737342

**Authors:** Dane Vassiliadis, Jesse J. Balic, Olivia Braniff, Andrea Gillespie, William Rothnie, Kelsy Prest, Oliver Sinclair, Andrew Das, Ching-Seng Ang, Mark A. Dawson

**Author notes:** **Corresponding Authors:** Professor Mark Dawson, Peter MacCallum Cancer Centre, 305 Grattan Street, Melbourne VIC 3000, Australia, Doctor Dane Vassiliadis, Peter MacCallum Cancer Centre, 305 Grattan Street, Melbourne VIC 3000, Australia. These authors contributed equally to this work (Dane Vassiliadis, Jesse J. Balic).

## Abstract

Co-transcriptional splicing is a conserved feature of eukaryotic gene expression. However, establishing the functional nature of this process has been difficult. Here using high throughput CRISPR/Cas9 screens we surprisingly find that SF3B3, the third largest subunit of the U2 snRNP complex, is a major regulator of RNA Pol II pause release and processivity. Remarkably, the absence of SF3B3 dramatically perturbs transcription but U2 snRNP assembly and RNA splicing remains unaffected. Mechanistically, SF3B3 coordinates the chromatin occupancy of transcriptional kinases (CDK9/12/13) alongside the PAF1c and Integrator complexes to regulate Pol II. Structure / function analyses of SF3B3 revealed that a metazoan specific 18aa sequence within its disordered tail phenocopies its loss and mediates the physical association and stability of SF3B5. We show that loss of SF3B5 mirrors SF3B3 deficiency suggesting this submodule, although resident within the U2 snRNP complex, evolved to primarily coordinate RNA Pol II in a splicing-independent manner.
