## Supplementary material for "SF3B3 / SF3B5 form a metazoan specific transcription module of the U2 snRNP that coordinates Pol II elongation in a splicing independent manner": Table S2

### Sheet: Oligos
Name	Sequence (5'-3')	Description
HsMyc_Cterm_LHS_HA_EcoRI_F	ATCCAAGAATTCGAAAAGAGGCAGGCTCCTGG	Amplify MYC-mNG knock-in construct
HsMyc_Cterm_RHS_HA_SalI_R	ATCCAAGTCGACCTGAAGGGGCAATTGATGAA	Amplify MYC-mNG knock-in construct
HsMyc_chk_F	CTTAGATGTGGCTCTTTGGG	Genotype MYC-mNG knock-in
HsMyc_chk_R	ATCTCCTTTGCCTACCTCTC	Genotype MYC-mNG knock-in
SF3B3_F_C_dTAG	gcatcgtacgcgtacgtgtttggTCCGGACCCGCTACGCCTTCggtggcggtggctcgggcggtggt	Generate SF3B3 C-term dTAG donor construct
SF3B3_R_C_dTAG	gcatcgtacgcgtacgtgtttggCCCCACCGGGAAAGGAGGGCtcaggcaccgggcttgcgggtcat	Generate SF3B3 C-term dTAG donor construct
SF3B3 C_term dTAG chk F	GCTTTCCCTACAAGTGCTGC	Genotype SF3B3-dTAG knock-in
SF3B3 C_term dTAG chk R	GGAACCTGGGGTCATGTATC	Genotype SF3B3-dTAG knock-in
SF3B1_F_N_dTAG	gcatcgtacgcgtacgtgtttggTCTGTGTGTTCGAGTGGACAatgaccgagtacaagcccacg	Generate SF3B3 C-term dTAG donor construct
SF3B1_R_N_dTAG	gcatcgtacgcgtacgtgtttggTGAGTCTTGGCGATCTTCGCagatccgccgccacccgacccacc	Generate SF3B3 C-term dTAG donor construct
SF3B1 N_term dTAG chk F	ggttccctctaggtggcagt	Genotype SF3B3-dTAG knock-in
SF3B1 N_term dTAG chk R	ctcttccatctgctcctcca	Genotype SF3B3-dTAG knock-in
SF3B5_F_C_dTAG	gcatcgtacgcgtacgtgtttggTGGACCGCCAGCCGACAAGCCTGAAGAGAACggtggcggtggctcgggcggtggt	Generate SF3B5 C-term dTAG donor construct
SF3B5_R_C_dTAG	gcatcgtacgcgtacgtgtttggAGAGTCTCAGTTCTCCTCGGtcaggcaccgggcttgcgggtcat	Generate SF3B5 C-term dTAG donor construct
SF3B5 C_term dTAG chk F	acagaatgtgcttccgcttc	Genotype SF3B5-dTAG knock-in
SF3B5 C_term dTAG chk R	gagccttccaccctaacaca	Genotype SF3B5-dTAG knock-in
MYC_splice_F	CCTGGTGCTCCATGAGGAGAC	Splice analysis PCR
MYC_splice_R	CAGACTCTGACCTTTTGCCAGG	Splice analysis PCR
DNAJB1_splice_F	GAACCAAAATCACTTTCCCCAAGGAAGG	Splice analysis PCR
DNAJB1_splice_R	AATGAGGTCCCCACGTTTCTCGGGTGT	Splice analysis PCR
PCR1 screen N0 F	AATGATACGGCGACCACCGAGATCTACACTCTTTCCCTACACGACGCTCTTCCGATCTCTTGTGGAAAGGACGAAACACC	Forward oligo for CRISPR screens one step PCR protocol. Mixed equimolar with other Fwd oligos
PCR1 screen N1 F	AATGATACGGCGACCACCGAGATCTACACTCTTTCCCTACACGACGCTCTTCCGATCTNCTTGTGGAAAGGACGAAACACC	Forward oligo for CRISPR screens one step PCR protocol. Mixed equimolar with other Fwd oligos
PCR1 screen N2 F	AATGATACGGCGACCACCGAGATCTACACTCTTTCCCTACACGACGCTCTTCCGATCTNNCTTGTGGAAAGGACGAAACACC	Forward oligo for CRISPR screens one step PCR protocol. Mixed equimolar with other Fwd oligos
PCR1 screen N3 F	AATGATACGGCGACCACCGAGATCTACACTCTTTCCCTACACGACGCTCTTCCGATCTNNNCTTGTGGAAAGGACGAAACACC	Forward oligo for CRISPR screens one step PCR protocol. Mixed equimolar with other Fwd oligos
PCR1 screen N4 F	AATGATACGGCGACCACCGAGATCTACACTCTTTCCCTACACGACGCTCTTCCGATCTNNNNCTTGTGGAAAGGACGAAACACC	Forward oligo for CRISPR screens one step PCR protocol. Mixed equimolar with other Fwd oligos
PCR1 EF1a screen i1 R	CAAGCAGAAGACGGCATACGAGATCGTGATGTGACTGGAGTTCAGACGTGTGCTCTTCCGATCGGAGCCAGTACACGACATCA	Reverse index oligo for CRISPR screens one step PCR protocol. Binds EF1a promoter. Illumina TruSeq small RNA index RPI1
PCR1 EF1a screen i2 R	CAAGCAGAAGACGGCATACGAGATACATCGGTGACTGGAGTTCAGACGTGTGCTCTTCCGATCGGAGCCAGTACACGACATCA	Reverse index oligo for CRISPR screens one step PCR protocol. Binds EF1a promoter. Illumina TruSeq small RNA index RPI2
PCR1 EF1a screen i3 R	CAAGCAGAAGACGGCATACGAGATGCCTAAGTGACTGGAGTTCAGACGTGTGCTCTTCCGATCGGAGCCAGTACACGACATCA	Reverse index oligo for CRISPR screens one step PCR protocol. Binds EF1a promoter. Illumina TruSeq small RNA index RPI3
PCR1 EF1a screen i4 R	CAAGCAGAAGACGGCATACGAGATTGGTCAGTGACTGGAGTTCAGACGTGTGCTCTTCCGATCGGAGCCAGTACACGACATCA	Reverse index oligo for CRISPR screens one step PCR protocol. Binds EF1a promoter. Illumina TruSeq small RNA index RPI4
PCR1 EF1a screen i5 R	CAAGCAGAAGACGGCATACGAGATCACTGTGTGACTGGAGTTCAGACGTGTGCTCTTCCGATCGGAGCCAGTACACGACATCA	Reverse index oligo for CRISPR screens one step PCR protocol. Binds EF1a promoter. Illumina TruSeq small RNA index RPI5
PCR1 EF1a screen i6 R	CAAGCAGAAGACGGCATACGAGATATTGGCGTGACTGGAGTTCAGACGTGTGCTCTTCCGATCGGAGCCAGTACACGACATCA	Reverse index oligo for CRISPR screens one step PCR protocol. Binds EF1a promoter. Illumina TruSeq small RNA index RPI6
PCR1 EF1a screen i7 R	CAAGCAGAAGACGGCATACGAGATGATCTGGTGACTGGAGTTCAGACGTGTGCTCTTCCGATCGGAGCCAGTACACGACATCA	Reverse index oligo for CRISPR screens one step PCR protocol. Binds EF1a promoter. Illumina TruSeq small RNA index RPI7
PCR1 EF1a screen i8 R	CAAGCAGAAGACGGCATACGAGATTCAAGTGTGACTGGAGTTCAGACGTGTGCTCTTCCGATCGGAGCCAGTACACGACATCA	Reverse index oligo for CRISPR screens one step PCR protocol. Binds EF1a promoter. Illumina TruSeq small RNA index RPI8
PCR1 EF1a screen i9 R	CAAGCAGAAGACGGCATACGAGATCTGATCGTGACTGGAGTTCAGACGTGTGCTCTTCCGATCGGAGCCAGTACACGACATCA	Reverse index oligo for CRISPR screens one step PCR protocol. Binds EF1a promoter. Illumina TruSeq small RNA index RPI9
PCR1 EF1a screen i10 R	CAAGCAGAAGACGGCATACGAGATAAGCTAGTGACTGGAGTTCAGACGTGTGCTCTTCCGATCGGAGCCAGTACACGACATCA	Reverse index oligo for CRISPR screens one step PCR protocol. Binds EF1a promoter. Illumina TruSeq small RNA index RPI10
PCR1 EF1a screen i11 R	CAAGCAGAAGACGGCATACGAGATGTAGCCGTGACTGGAGTTCAGACGTGTGCTCTTCCGATCGGAGCCAGTACACGACATCA	Reverse index oligo for CRISPR screens one step PCR protocol. Binds EF1a promoter. Illumina TruSeq small RNA index RPI11
PCR1 EF1a screen i12 R	CAAGCAGAAGACGGCATACGAGATTACAAGGTGACTGGAGTTCAGACGTGTGCTCTTCCGATCGGAGCCAGTACACGACATCA	Reverse index oligo for CRISPR screens one step PCR protocol. Binds EF1a promoter. Illumina TruSeq small RNA index RPI12
PCR1 EF1a screen i13 R	CAAGCAGAAGACGGCATACGAGATTTGACTGTGACTGGAGTTCAGACGTGTGCTCTTCCGATCGGAGCCAGTACACGACATCA	Reverse index oligo for CRISPR screens one step PCR protocol. Binds EF1a promoter. Illumina TruSeq small RNA index RPI13
PCR1 EF1a screen i14 R	CAAGCAGAAGACGGCATACGAGATGGAACTGTGACTGGAGTTCAGACGTGTGCTCTTCCGATCGGAGCCAGTACACGACATCA	Reverse index oligo for CRISPR screens one step PCR protocol. Binds EF1a promoter. Illumina TruSeq small RNA index RPI14
PCR1 EF1a screen i15 R	CAAGCAGAAGACGGCATACGAGATTGACATGTGACTGGAGTTCAGACGTGTGCTCTTCCGATCGGAGCCAGTACACGACATCA	Reverse index oligo for CRISPR screens one step PCR protocol. Binds EF1a promoter. Illumina TruSeq small RNA index RPI15
PCR1 EF1a screen i16 R	CAAGCAGAAGACGGCATACGAGATGGACGGGTGACTGGAGTTCAGACGTGTGCTCTTCCGATCGGAGCCAGTACACGACATCA	Reverse index oligo for CRISPR screens one step PCR protocol. Binds EF1a promoter. Illumina TruSeq small RNA index RPI16
PCR1 EF1a screen i17 R	CAAGCAGAAGACGGCATACGAGATCTCTACGTGACTGGAGTTCAGACGTGTGCTCTTCCGATCGGAGCCAGTACACGACATCA	Reverse index oligo for CRISPR screens one step PCR protocol. Binds EF1a promoter. Illumina TruSeq small RNA index RPI17
PCR1 EF1a screen i18 R	CAAGCAGAAGACGGCATACGAGATGCGGACGTGACTGGAGTTCAGACGTGTGCTCTTCCGATCGGAGCCAGTACACGACATCA	Reverse index oligo for CRISPR screens one step PCR protocol. Binds EF1a promoter. Illumina TruSeq small RNA index RPI18
PCR1 EF1a screen i19 R	CAAGCAGAAGACGGCATACGAGATTTTCACGTGACTGGAGTTCAGACGTGTGCTCTTCCGATCGGAGCCAGTACACGACATCA	Reverse index oligo for CRISPR screens one step PCR protocol. Binds EF1a promoter. Illumina TruSeq small RNA index RPI19
PCR1 EF1a screen i20 R	CAAGCAGAAGACGGCATACGAGATGGCCACGTGACTGGAGTTCAGACGTGTGCTCTTCCGATCGGAGCCAGTACACGACATCA	Reverse index oligo for CRISPR screens one step PCR protocol. Binds EF1a promoter. Illumina TruSeq small RNA index RPI20
PCR1 EF1a screen i21 R	CAAGCAGAAGACGGCATACGAGATCGAAACGTGACTGGAGTTCAGACGTGTGCTCTTCCGATCGGAGCCAGTACACGACATCA	Reverse index oligo for CRISPR screens one step PCR protocol. Binds EF1a promoter. Illumina TruSeq small RNA index RPI21
PCR1 EF1a screen i22 R	CAAGCAGAAGACGGCATACGAGATCGTACGGTGACTGGAGTTCAGACGTGTGCTCTTCCGATCGGAGCCAGTACACGACATCA	Reverse index oligo for CRISPR screens one step PCR protocol. Binds EF1a promoter. Illumina TruSeq small RNA index RPI22
PCR1 EF1a screen i23 R	CAAGCAGAAGACGGCATACGAGATCCACTCGTGACTGGAGTTCAGACGTGTGCTCTTCCGATCGGAGCCAGTACACGACATCA	Reverse index oligo for CRISPR screens one step PCR protocol. Binds EF1a promoter. Illumina TruSeq small RNA index RPI23
PCR1 EF1a screen i24 R	CAAGCAGAAGACGGCATACGAGATGCTACCGTGACTGGAGTTCAGACGTGTGCTCTTCCGATCGGAGCCAGTACACGACATCA	Reverse index oligo for CRISPR screens one step PCR protocol. Binds EF1a promoter. Illumina TruSeq small RNA index RPI24

### Sheet: sgRNAs
Target	DNA Sequence	Application
SF3B3 sgRNA 1	GTTGCCGTGTTCCTCCAA	Knockout. Screen validation
SF3B3 sgRNA 2	GGGATCCACAGCTAAGAAC	Knockout. Screen validation
SAFE sgRNA 1 (AAVS1)	ACCCCACAGTGGGGCCACTA	Knockout. Control sgRNA
MYC mNG knockin sgRNA	CTACGGAACTCTTGTGCGTA	Knock-in (HDR)
SF3B3 dTAG knockin sgRNA	CCGGGAAAGGAGGGCTCAGA	Knock-in (MMEJ)
SF3B1 dTAG knockin sgRNA	GTGTGTTCGAGTGGACAAAA	Knock-in (MMEJ)
SF3B5 dTAG knockin sgRNA	ACCGCCAGCCGACAAGCCCG	Knock-in (MMEJ)
TRAPP1_g1	CTTGATCCGCCACTATACGA	Knockout
TRAPP1_g3	TGGTGTCAAGACAATCACGT	Knockout
SGF29_g1	TATTACCGGACAAAGCTGCG	Knockout
SGF29_g2	ACATCCAGAAGACCCATGAG	Knockout
TADA3_g1	ATGACCCTATCGACGTGCCA	Knockout
TADA3_g2	TCAGTAACTCCTCAAGTGTG	Knockout
TADA2B_g2	CATGACATGAACTGGTACAG	Knockout
TADA2B_g3	CCCACGTGGACATGTACGTG	Knockout
TADA1_g1	AGTGGGAAGCATCATTGTGT	Knockout
TADA1_g3	AGAACTTAAGCGAGGCCCTG	Knockout
KAT2B_g1	ACCTCGGTACGAAACCACAC	Knockout
KAT2B_g2	GGAATATCCCCCATAACTCG	Knockout
KATA2A_g1	ATGAGATAAACCGACTGCTG	Knockout
KAT2A_g2	TGGGGATGTCACCCATCACA	Knockout

### Sheet: HDR donors & constructs
Name	Sequence (5'-3')	Description
MYC-mNG-T2A-BSD donor template	GAAAAGAGGCAGGCTCCTGGCAAAAGGTCAGAGTCTGGATCACCTTCTGCTGGAGGCCACAGCAAACCTCCTCACAGCCCACTGGTCCTCAAGAGGTGCCACGTCTCCACACATCAGCACAACTACGCAGCGCCTCCCTCCACTCGGAAGGACTATCCTGCTGCCAAGAGGGTCAAGTTGGACAGTGTCAGAGTCCTGAGACAGATCAGCAACAACCGAAAATGCACCAGCCCCAGGTCCTCGGACACCGAGGAGAATGTCAAGAGGCGAACACACAACGTCTTGGAGCGCCAGAGGAGGAACGAGCTAAAACGGAGCTTTTTTGCCCTGCGTGACCAGATCCCGGAGTTGGAAAACAATGAAAAGGCCCCCAAGGTAGTTATCCTTAAAAAAGCCACA…	cloned into pUC19
PITCh SF3B3-dTAG-T2A-PURO donor template	gcatcgtacgcgtacgtgtttggtccggacccgctacgccttcggtggcggtggctcgggcggtggtgggtcgggtggcggcggatctggagtgcaggtggaaaccatctccccaggagacgggcgcaccttccccaagcgcggccagacctgcgtggtgcactacaccgggatgcttgaagatggaaagaaagttgattcctcccgggacagaaacaagccctttaagtttatgctaggcaagcaggaggtgatccgaggctgggaagaaggggttgcccagatgagtgtgggtcagagagccaaactgactatatctccagattatgcctatggtgccactgggcacccaggcatcatcccaccacatgccactctcgtcttcgatgtggagcttct…	Cloned into pCRIS-PITChv2-dTAG-Puro (BRD4) (Addegene #91796)
PITCh SF3B1-dTAG-T2A-PURO donor template	gcatcgtacgcgtacgtgtttggTCTGTGTGTTCGAGTGGACAatgaccgagtacaagcccacggtgcgcctcgccacccgcgacgacgtccccagggccgtacgcaccctcgccgccgcgttcgccgactaccccgccacgcgccacaccgtcgatccggaccgccacatcgagcgggtcaccgagctgcaagaactcttcctcacgcgcgtcgggctcgacatcggcaaggtgtgggtcgcggacgacggcgccgcggtggcggtctggaccacgccggagagcgtcgaagcgggggcggtgttcgccgagatcggcccgcgcatggccgagttgagcggttcccggctggccgcgcagcaacagatggaaggcctcctggcgccgcaccggcccaa…	Cloned into pCRIS-PITChv2-dTAG-Puro (BRD4) (Addegene #91796)
PITCh SF3B5-dTAG-T2A-PURO donor template	gcatcgtacgcgtacgtgtttggTGGACCGCCAGCCGACAAGCCTGAAGAGAACggtggcggtggctcgggcggtggtgggtcgggtggcggcggatctggagtgcaggtggaaaccatctccccaggagacgggcgcaccttccccaagcgcggccagacctgcgtggtgcactacaccgggatgcttgaagatggaaagaaagttgattcctcccgggacagaaacaagccctttaagtttatgctaggcaagcaggaggtgatccgaggctgggaagaaggggttgcccagatgagtgtgggtcagagagccaaactgactatatctccagattatgcctatggtgccactgggcacccaggcatcatcccaccacatgccactctcgtcttcgat…	Cloned into pCRIS-PITChv2-dTAG-Puro (BRD4) (Addegene #91796)

### Sheet: SF3B3 overexpression constructs
Name	Sequence (5'-3')	Description
SF3B3-dTAG gBlock 1	gcttgggctgcaggtcgactCCTGCAGGACCGGTCGTACGGCCACCATGTTTCTGTACAACTTAACCTTGCAGAGAGCCACTGGCATCAGCTTTGCCATTCATGGAAACTTTTCTGGAACCAAACAACAAGAAATTGTTGTTTCCCGTGGGAAGATCTTGGAGCTGCTTCGCCCAGACCCCAACACTGGCAAAGTACATACCCTACTCACTGTGGAAGTATTCGGTGTTATCCGGTCACTCATGGCCTTTAGGCTGACAGGTGGCACCAAAGACTACATTGTAGTTGGCAGTGACTCTGGTCGAATTGTTATTTTGGAATACCAGCCATCTAAGAATATGTTTGAGAAGATTCACCAAGAAACCTTTGGCAAGAGTGGATGCCGTCGCATCGTTCCTGG…	1 of 3 gBlocks to be fused together NEBuilder® HiFi DNA Assembly in order to generate the full length SF3B3-dTAG construct.
SF3B3-dTAG gBlock 2	CTCAAACTGAGCAGGGAGATATCTTTAAGATCACTTTGGAGACAGATGAAGATATGGTTACTGAGATCCGGCTCAAATATTTTGATACTGTACCCGTTGCTGCTGCCATGTGTGTGCTTAAAACAGGGTTCCTTTTTGTAGCATCAGAATTTGGAAACCATTACTTATATCAAATTGCACATCTTGGAGATGATGATGAAGAACCTGAGTTTTCATCAGCCATGCCTCTGGAAGAAGGAGACACATTCTTTTTTCAGCCAAGACCACTTAAAAACCTTGTGCTGGTTGATGAGTTGGACAGCCTCTCTCCCATTCTGTTTTGCCAGATAGCTGATCTGGCCAATGAAGATACTCCACAGTTGTATGTGGCCTGTGGTAGGGGACCCCGATCATCTCTGA…	2 of 3 gBlocks to be fused together NEBuilder® HiFi DNA Assembly in order to generate the full length SF3B3-dTAG construct.
SF3B3-dTAG gBlock 3	GCTTCCTATACCTGAATATTGGGCTACAGAACGGTGTGCTGCTGAGGACTGTCTTGGACCCTGTCACTGGGGATTTGTCTGATACTCGCACTCGGTACCTGGGGTCCCGTCCTGTGAAGCTCTTCCGAGTCCGAATGCAAGGCCAGGAGGCAGTATTGGCCATGTCAAGCCGCTCATGGTTGAGCTATTCTTACCAATCTCGCTTCCATCTCACCCCACTGTCTTACGAGACACTGGAATTTGCATCGGGTTTTGCCTCGGAACAGTGTCCCGAGGGCATTGTGGCCATCTCCACCAACACCCTACGGATTTTGGCATTAGAGAAGCTCGGTGCTGTCTTCAATCAAGTAGCCTTCCCACTGCAGTACACACCCAGGAAATTTGTCATCCACCCTGAGA…	3 of 3 gBlocks to be fused together using NEBuilder® HiFi DNA Assembly in order to generate the full length SF3B3-dTAG construct.
SF3B3-GSG-3XFLAG gBlock	gtagagcgcctagtatatttatataCTCGAGGATATCCGGACCCGCTACGCCTTCggctctggcGATTACAAGGATGACGACGATAAGGACTATAAGGACGATGATGACAAGGACTACAAAGATGATGACGATAAATGAGCTAGCCTCCCCGGGTAATCTAGAG	Replaces the C-terminal dTAG with a 3XFLAG peptide using XhoI+XbaI restriction enzymes.
IRES PCR product	aTGAGCTAGCCTCCCCGGGTAATCTAGAGCGGCCGCGGATCCCGCCCCTCTCCCTCCCCCCCCCCTAACGTTACTGGCCGAAGCCGCTTGGAATAAGGCCGGTGTGCGTTTGTCTATATGTTATTTTCCACCATATTGCCGTCTTTTGGCAATGTGAGGGCCCGGAAACCTGGCCCTGTCTTCTTGACGAGCATTCCTAGGGGTCTTTCCCCTCTCGCCAAAGGAATGCAAGGTCTGTTGAATGTCGTGAAGGAAGCAGTTCCTCTGGAAGCTTCTTGAAGACAAACAACGTCTGTAGCGACCCTTTGCAGGCAGCGGAACCCCCCACCTGGCGACAGGTGCCTCTGCGGCCAAAAGCCACGTGTATAAGATACACCTGCAAAGGCGGCACAACCCCAG…	PCR product fused together using NEBuilder® HiFi DNA Assembly in order to generate lentiviral SF3B3 overexpression construct
miRFP680 product	CGATGATAATATGGCTGAAGGCTCTGTCGCACGGCAGCCGGATTTGCTTACTTGTGATGACGAGCCAATACATATACCCGGGGCTATTCAACCGCACGGCTTGCTTCTGGCACTCGCAGCGGATATGACTATCGTCGCTGGGTCAGATAATCTGCCTGAACTTACCGGGTTGGCAATCGGAGCTTTGATAGGGCGGTCTGCTGCCGATGTCTTCGACTCCGAAACTCATAACCGACTCACTATTGCGCTCGCCGAACCTGGAGCTGCTGTCGGAGCCCCTATCACAGTGGGTTTCACAATGCGAAAGGATGCAGGATTTATCGGTAGCTGGCATCGACACGACCAATTGATCTTTCTGGAGCTGGAACCACCTCAACGAGATGTGGCTGAACCACAGGC…	PCR product fused together using NEBuilder® HiFi DNA Assembly in order to generate lentiviral SF3B3 overexpression construct
Lentiviral UbC_Cas9_2A_mCherry Backbone	atttatgcagaggccgaggccgcctctgcctctgagctattccagaagtagtgaggaggcttttttggaggcctaggcttttgcaaaaagctcccgggagcttgtatatccattttcggatctgatcagcacgtgttgacaattaatcatcggcatagtatatcggcatagtataatacgacaaggtgaggaactaaaccatggccaagttgaccagtgccgttccggtgctcaccgcgcgcgacgtcgccggagcggtcgagttctggaccgaccggctcgggttctcccgggacttcgtggaggacgacttcgccggtgtggtccgggacgacgtgaccctgttcatcagcgcggtccaggaccaggtggtgccggacaacaccctggcctgggtgt…	Backbone used in NEBuilder® HiFi DNA Assembly in order to generate lentiviral SF3B3 overexpression construct. Linearised using XbaI and BsrGI
pLV UbC SF3B3 FLAG IRES miRFP680 vector	atttatgcagaggccgaggccgcctctgcctctgagctattccagaagtagtgaggaggcttttttggaggcctaggcttttgcaaaaagctcccgggagcttgtatatccattttcggatctgatcagcacgtgttgacaattaatcatcggcatagtatatcggcatagtataatacgacaaggtgaggaactaaaccatggccaagttgaccagtgccgttccggtgctcaccgcgcgcgacgtcgccggagcggtcgagttctggaccgaccggctcgggttctcccgggacttcgtggaggacgacttcgccggtgtggtccgggacgacgtgaccctgttcatcagcgcggtccaggaccaggtggtgccggacaacaccctggcctgggtgt…	Final cloning product. A lentiviral plasmid expressing WT SF3B3 with a C-terminal 3XFLAG tag. Verified by long-read sequencing.
WD40_1_F	CACCATGGACAGCCTCTCTCCCAT	Oligo used for site-directed mutagenesis. Specifically used to generate the ΔBPA mutant
WD40_1_R	AGGCTGTCCATGGTGGCCGTACGACCGG
WD40_3_F	CTTGAGGTGTTAGAGAAGCTCGGTGCTGTCTTCAATCAAG	Oligo used for site-directed mutagenesis. Specifically used to generate the ΔBPB mutant
WD40_3_R	GCTTCTCTAACACCTCAAGTCCATGTCTTAGG
delta_3_F	CAATGGGggctctggcGATTACAAGGATG	Oligo used for site-directed mutagenesis. Specifically used to generate the Δ3 (ΔBPC) mutant
delta_3_R	ccagagccCCCATTGCCAGCCTTGGGAG
delta_1_F	GGACCGAggctctggcGATTACAAGGATG	Oligo used for site-directed mutagenesis. Specifically used to generate the Δ1 mutant
delta_1_R	ccagagccTCGGTCCAGTTCTTCAGAGACG
delta_2_F	TGTGCCAggctctggcGATTACAAGGATGACG	Oligo used for site-directed mutagenesis. Specifically used to generate the Δ2 mutant
delta_2_R	ccagagccTGGCACAAGGATGCCAATTCCT
