## Supplementary material for "SF3B3 / SF3B5 form a metazoan specific transcription module of the U2 snRNP that coordinates Pol II elongation in a splicing independent manner": Table S3

### Sheet: Sheet1
Table S3. Antibodies used in this study
Antibody	Manufacturer	Catalogue Number	Assay
alpha-TUBULIN	Cell Signaling Technology	3873	Western blot
beta-ACTIN	Cell Signaling Technology	3700S	Western blot
c-MYC	Abcam	ab32072	Western blot
CDK13	Thermo Fisher Scientific	A301-458A	ChIP
CDK9	Cell Signaling Technology	2316S	ChIP
FLAG	Sigma-Aldrich	F1804	Western blot
HA	Abcam	3724S	Western blot
HA	Abcam	2367S	Western blot
HSP60	Santa-Cruz	sc-376240	Western blot
Phospho-Rpb1 CTD (Ser2)	Cell Signaling Technology	13499S	ChIP
Phospho-Rpb1 CTD (Ser5)	Cell Signaling Technology	13523	ChIP
RPB1 (CTD4H8)	Millipore Merck	05-623	ChIP
SF3B1	Cell Signaling Technology	14434S	Western blot
SF3B1	Abcam	ab172634	Western blot
SF3B1 (anti-SAP 155)	Jomar Life Research	JLR6030	Western blot
SF3B3	Abcam	ab209403	Western blot
SF3B3	Proteintech	14577-1- AP-150UL	Western blot
TBP	Cell Signaling Technology	44059S	ChIP
Rabbit mAb IgG Isotype Control	Cell Signaling Technology	3900S	Western blot
IRDye® 680RD Goat anti-Rabbit	LICOR	92668071	Western blot
RDye® 800CW Goat anti-Mouse	LICOR	92632210	Western blot
CDK12	Sapphire Bioscience	LS-A7350	ChIP
SF3B5	PA5-62963	Thermo Scientific	Western blot
INTS11	Sigma-Aldrich	HPA029025-100UL	ChIP
PAF1	Cell Signaling Technology	12883S	ChIP
