## Supplementary material for "SF3B3 / SF3B5 form a metazoan specific transcription module of the U2 snRNP that coordinates Pol II elongation in a splicing independent manner": Table S4

### Sheet: Sheet1
Table S4. Crosslinking & Covaris ME220 Sonication Conditions for ChIP
		Covaris ME220
ChIP	Crosslinking Conditions	Peak Power	Duty % Factor	Cycles/Burst	Duration
RNA Pol II (total, pSer2, pSer5)	1% Formaldehyde 15 minutes	75	27	1000	Total duration 5 mins (30 seconds on/off intervals)
CDK9, CDK12, CDK13, PAF1, INTS11	2mM DSG 30 minutes, followed by 1% Formaldehyde 15 minutes	75	15	1000	12.5 min
TBP	1% Formaldehyde 15 minutes	75	15	1000	7.5 min
